# The Multi-State Epigenetic Pacemaker enables the identification of combinations of factors that influence DNA methylation

**DOI:** 10.1101/2023.01.24.525448

**Authors:** Colin Farrell, Kalsuda Lapborisuth, Sagi Snir, Matteo Pellegrini

## Abstract

Epigenetic clocks, DNA methylation based predictive models of chronological age, are often utilized to study aging associated biology. Despite their widespread use, these methods do not account for other factors that also contribute to the variability of DNA methylation data. For example, many CpG sites show strong sex-specific or cell type specific patterns that likely impact the predictions of epigenetic age. To overcome these limitations, we developed a multidimensional extension of the Epigenetic Pacemaker, the Multi-State Epigenetic Pacemaker (MSEPM). We show that the MSEPM is capable of accurately modeling multiple methylation associated factors simultaneously, while also providing site specific models that describe the per site relationship between methylation and these factors. We utilized the MSEPM with a large aggregate cohort of blood methylation data to construct models of the effects of age, sex and cell type heterogeneity on DNA methylation. We found that these models capture a large faction of the variability at thousands of DNA methylation sites. Moreover, we found modeled sites that are primarily affected by aging and no other factors. Among these, those that lose methylation over time are enriched for CTCF transcription factor chip peaks, while those that gain methylation over time are enriched for REST transcription factor chip peaks. Both transcription factors are associated with transcriptional maintenance and suggest a general dysregulation of transcription with age that is not impacted by sex or cell type heterogeneity. In conclusion, the MSEPM is capable of accurately modeling multiple methylation associated factors and the models produced can illuminate site specific combinations of factors that affect methylation dynamics.
