## Supplemental Table 4 for "The Multi-State Epigenetic Pacemaker enables the identification of combinations of factors that influence DNA methylation"

Inital Meth. Value (r^0)	Target meth. value	Site STD	Site Delta	Age r	Sex r	CN r	CE r
0.000	0.577	0.034	0.577	0.398	0.000	0.000	0.000
0.978	0.572	0.016	-0.406	0.288	0.000	0.000	0.000
0.193	0.623	0.018	0.430	0.674	0.000	0.000	0.000
0.125	0.326	0.025	0.201	0.379	0.000	0.000	0.000
0.230	0.718	0.028	0.488	0.444	0.000	0.000	0.000
0.581	0.941	0.012	0.360	0.283	0.000	0.000	0.000
0.004	0.239	0.000	0.236	0.503	0.000	0.000	0.000
0.027	0.420	0.031	0.392	0.676	0.000	0.000	0.000
0.476	0.691	0.032	0.215	0.682	0.000	0.000	0.000
0.343	0.730	0.017	0.388	0.539	0.000	0.000	0.000
0.999	0.497	0.006	-0.502	0.000	0.260	0.000	0.000
0.046	0.485	0.018	0.439	0.000	0.248	0.000	0.000
0.740	0.136	0.021	-0.604	0.000	0.262	0.000	0.000
0.185	0.702	0.026	0.516	-0.000	-0.542	-0.000	-0.000
0.848	0.259	0.014	-0.589	-0.000	-0.208	-0.000	-0.000
0.688	1.000	0.003	0.312	-0.000	-0.573	-0.000	-0.000
0.830	0.292	0.014	-0.538	-0.000	-0.328	-0.000	-0.000
0.994	0.404	0.010	-0.590	-0.000	-0.648	-0.000	-0.000
0.994	0.543	0.023	-0.450	0.000	0.213	0.000	0.000
0.410	0.000	0.009	-0.410	-0.000	-0.231	-0.000	-0.000
0.995	0.495	0.046	-0.501	0.000	0.000	0.280	0.000
0.781	0.411	0.014	-0.370	0.000	0.000	0.272	0.000
0.192	0.787	0.017	0.596	-0.000	-0.000	-0.363	-0.000
0.663	1.000	0.026	0.337	0.000	0.000	0.442	0.000
0.446	0.825	0.014	0.379	0.000	0.000	0.213	0.000
0.000	0.614	0.014	0.614	-0.000	-0.000	-0.231	-0.000
0.000	0.215	0.026	0.215	0.000	0.000	0.222	0.000
0.000	0.203	0.015	0.202	-0.000	-0.000	-0.547	-0.000
0.977	0.285	0.029	-0.693	0.000	0.000	0.493	0.000
0.000	0.642	0.019	0.642	0.000	0.000	0.682	0.000
0.527	0.148	0.001	-0.379	-0.000	-0.000	-0.000	-0.497
0.364	0.000	0.006	-0.364	0.000	0.000	0.000	0.445
0.575	0.783	0.015	0.208	0.000	0.000	0.000	0.516
0.054	0.388	0.015	0.334	0.000	0.000	0.000	0.247
0.003	0.573	0.016	0.570	-0.000	-0.000	-0.000	-0.297
0.221	0.535	0.024	0.314	0.000	0.000	0.000	0.570
0.128	0.543	0.016	0.415	-0.000	-0.000	-0.000	-0.378
0.884	0.452	0.018	-0.432	-0.000	-0.000	-0.000	-0.566
0.375	0.992	0.030	0.617	-0.000	-0.000	-0.000	-0.674
0.040	0.580	0.008	0.539	0.000	0.000	0.000	0.604
0.065	0.565	0.021	0.500	0.000	0.000	0.000	0.000
0.000	0.647	0.009	0.647	0.000	0.000	0.000	0.000
0.019	0.600	0.022	0.582	0.000	0.000	0.000	0.000
0.990	0.438	0.017	-0.552	0.000	0.000	0.000	0.000
0.005	0.629	0.012	0.624	-0.000	-0.000	-0.000	-0.000
0.995	0.710	0.022	-0.286	0.000	0.000	0.000	0.000
0.793	0.273	0.031	-0.521	0.000	0.000	0.000	0.000
0.893	0.527	0.039	-0.366	0.000	0.000	0.000	0.000
0.993	0.582	0.025	-0.412	0.000	0.000	0.000	0.000
0.025	0.574	0.015	0.550	-0.000	-0.000	-0.000	-0.000
0.950	0.370	0.026	-0.580	0.363	0.225	0.000	0.000
0.716	0.101	0.019	-0.615	-0.416	-0.283	-0.000	-0.000
0.796	0.576	0.025	-0.221	-0.312	-0.185	-0.000	-0.000
1.000	0.473	0.002	-0.526	0.095	0.112	0.000	0.000
0.875	0.362	0.015	-0.513	-0.603	0.061	-0.000	-0.000
0.995	0.342	0.015	-0.652	0.166	0.298	0.000	0.000
0.015	0.710	0.029	0.694	0.429	-0.041	0.000	0.000
0.546	0.824	0.006	0.277	0.191	0.241	0.000	0.000
0.118	0.366	0.024	0.248	0.109	0.486	0.000	0.000
1.000	0.786	0.028	-0.214	-0.172	-0.240	-0.000	-0.000
0.400	0.920	0.018	0.520	-0.000	-0.257	-0.362	-0.000
0.995	0.661	0.003	-0.334	-0.000	-0.131	-0.094	-0.000
0.979	0.573	0.025	-0.406	0.000	0.500	0.002	0.000
0.193	0.472	0.024	0.280	-0.000	0.083	-0.630	-0.000
0.850	0.325	0.016	-0.525	-0.000	-0.032	-0.261	-0.000
0.018	0.312	0.006	0.294	-0.000	-0.181	-0.383	-0.000
0.247	0.479	0.010	0.232	-0.000	-0.089	-0.245	-0.000
0.988	0.496	0.001	-0.491	-0.000	-0.580	-0.073	-0.000
1.000	0.703	0.001	-0.297	-0.000	-0.046	-0.173	-0.000
0.428	0.025	0.008	-0.403	-0.000	-0.264	-0.042	-0.000
0.112	0.381	0.018	0.269	0.000	0.000	-0.048	0.492
0.960	0.732	0.020	-0.228	0.000	0.000	0.278	0.031
0.327	0.000	0.027	-0.327	0.000	0.000	0.559	-0.118
0.063	0.722	0.008	0.659	0.000	0.000	0.334	0.178
0.601	0.902	0.040	0.301	-0.000	-0.000	-0.267	-0.177
0.091	0.469	0.001	0.378	-0.000	-0.000	-0.255	-0.145
0.255	0.783	0.005	0.529	-0.000	-0.000	-0.241	-0.234
0.962	0.374	0.001	-0.588	-0.000	-0.000	-0.168	-0.193
1.000	0.449	0.019	-0.551	-0.000	-0.000	-0.430	0.030
0.051	0.376	0.009	0.325	0.000	0.000	0.197	0.235
0.137	0.640	0.007	0.503	-0.138	-0.044	-0.128	-0.035
0.000	0.397	0.022	0.397	0.058	0.027	0.062	0.095
0.001	0.395	0.040	0.394	-0.065	-0.169	0.006	-0.256
1.000	0.577	0.011	-0.422	0.048	-0.015	0.145	0.067
0.501	0.817	0.013	0.316	-0.312	-0.085	-0.170	-0.085
1.000	0.334	0.014	-0.666	-0.194	-0.097	-0.104	-0.007
0.020	0.527	0.007	0.508	-0.159	-0.112	-0.060	-0.340
0.108	0.505	0.024	0.397	-0.053	-0.110	-0.152	-0.135
0.692	0.170	0.037	-0.522	0.070	0.029	0.101	0.140
1.000	0.368	0.007	-0.631	0.105	0.304	-0.034	0.153
